# Evolutionary and biochemical analyses reveal conservation of the Brassicaceae telomerase ribonucleoprotein complex

**DOI:** 10.1101/760785

**Authors:** Kelly Dew-Budd, Julie Cheung, Kyle Palos, Evan S. Forsythe, Mark A. Beilstein

## Abstract

The telomerase ribonucleoprotein complex (RNP) is essential for genome stability and performs this role through the addition of repetitive DNA to the ends of chromosomes. The telomerase enzyme is composed of a reverse transcriptase (TERT), which utilizes a template domain in an RNA subunit (TER) to reiteratively add telomeric DNA at the ends of chromosomes. Multiple TERs have been identified in the model plant *Arabidopsis thaliana*. Here we combine a phylogenetic and biochemical approach to understand how the telomerase RNP has evolved in Brassicaceae, the family that includes *A. thaliana*. Because of the complex phylogenetic pattern of template domain loss and alteration at the previously characterized *A. thaliana* TER loci, *TER1* and *TER2*, across the plant family Brassicaceae, we bred double mutants from plants with a template deletion at *AtTER1* and T-DNA insertion at *AtTER2*. These double mutants exhibited no telomere length deficiency, a definitive indication that neither of these loci encode a functional telomerase RNA. Moreover, we determined that the telomerase components *TERT, Dyskerin*, and the *KU* heterodimer are under strong purifying selection, consistent with the idea that the TER with which they interact is also conserved. To test this hypothesis further, we analyzed the substrate specificity of telomerase from species across Brassicaceae and determined that telomerase from close relatives bind and extend substrates in a similar manner, supporting the idea that TERs in different species are highly similar to one another and are likely encoded from an orthologous locus. Lastly, TERT proteins from across Brassicaceae were able to complement loss of function *tert* mutants *in vivo*, indicating TERTs from other species have the ability to recognize the native TER of *A. thaliana*. Finally, we immunoprecipitated the telomerase complex and identified associated RNAs via RNA-seq. Using our evolutionary data we constrained our analyses to conserved RNAs within Brassicaceae that contained a template domain. These analyses revealed a highly expressed locus whose disruption by a T-DNA resulted in a telomeric phenotype similar to the loss of other telomerase core proteins, indicating that the RNA has an important function in telomere maintenance.
