## Supplemental Table 1 for "Evolutionary and biochemical analyses reveal conservation of the Brassicaceae telomerase ribonucleoprotein complex"

### Sheet: Sheet1
Supplemental Table 1
Primer list	Species	Sequence
Substrate Specificity Primers	All species
N19-AG (Same as TRAP Forward)		CAC TAT CGA CTA CGC GAT CAG
N19-GG		CAC TAT CGA CTA CGC GAT CGG
N18-GGG		AGG GTT TAA CTA CGC GAT GGG
N15-GGG		AGG GTT TAA CGC GAT GGG
N19-TT		GAC AAT CCG TCG AGC AGA GTT
N20-T		CAC TAT CGA CTA CGC GAT CAT
N17-T		CAC TAT CGA CGC GAT CAT
TRAP Primers	All species
TRAP Forward		CAC TAT CGA CTA CGC GAT CAG
TRAP Reverse		CCC TAA ACC CTA AAC CCT AAA
RT-PCR Primers
TER Forward	A. thaliana	GAC AAC TAA ACC CTA CAC G
	C. hirsuta	GTC TTA TTA AAA CCC TTA CAC TAG AGC TC
	C. rubella	GGC TTT CTC CCA CTT TTG TCT CTT C
	E. salsugenium	GAC AAC TAA ACC CTA CAC G
	S. parvula	GAC AAC TAA ACC CTA CAG CAG AGC
TER Reverse (intronic)	A. thaliana	CCA ATT AAA GAA CCC TAA ACC CTG AGG
	C. hirsuta	AGA ATG ACC GAA AAT GAC AAA TAC AAG G
	C. rubella	CAT CAA GAA CAC TGA ACC CTA AAC CC
	E. salsugenium	GAA CCC TAA AAC CCA ACC GAG AG
	S. parvula	CAC AGT GTC TCA CTC TCA AAA CCC
Rad52 Exon 1 Forward	All species	AAC GAT GTT CCA ACT TCA GGA ATC AG
Rad52 Exon 3 Reverse	All species	CGA TAA GCC ACA GTA ACA GTG TTA C
GAPDH Forward	All species	CCC ATG TTT GTT GTT GGA GTA AAT G
GAPDH Reverse	All species	GCA TCC TTC TCA AGT CGA CAA G
